# Microbial retention and resistances in stormwater quality improvement devices treating road runoff

**DOI:** 10.1101/2021.01.12.426166

**Authors:** Renato Liguori, Steffen H. Rommel, Johan Bengtsson-Palme, Brigitte Helmreich, Christian Wurzbacher

**Author notes:** Corresponding to: C. Wurzbacher, R. Liguori.

## Abstract

Current knowledge about the microbial communities that occur in in urban road runoff is scarce. Road runoff of trafficked roads can be heavily polluted and is treated by stormwater quality improvement devices (SQIDs). However, microbes may influence the treatment process of these devices or could lead to stress resistant opportunistic microbial strains. In this study, the microbial community in the influent, effluent and the filter materials for the removal of dissolved heavy metals of two different SQIDs were analyzed to determine the microbial load, retention, composition, and mobile resistance genes. Although the microbes were replaced by new taxa in the effluent, there was no major retention of microbial genera. Further, the bacterial abundance of the SQIDs effluent was relatively stable over time. The heavy metal content correlated with *intl1* and with microbial genera. The filter media itself was enriched with *Intl1* gene cassettes, carrying several heavy metal and multidrug resistance genes (e.g. *czrA*, *czcA, silP*, *mexW* and *mexI*), indicating that this is a hot spot for horizontal gene transfer. Overall, the results shed light on road runoff microbial communities, and pointed to distinct bacterial communities within the SQIDs, which subsequently influence the microbial community and the genes released with the treated water.
