## Supplementary material for "Microbial retention and resistances in stormwater quality improvement devices treating road runoff": Water_Runoff_Metadata

Sample	Date	Season	Group	Device	Richness	Shannon	16S(copies x mL)	log(16S gene copies/mL)	Intl1(copies x mL)	log(intl1 copies/mL)	ADP	Ph	EC	Cr	Cu	Ni	Pb	Zn	WPI_GFS
223-siwawi02-RL-15-F-A	27/04/2019	Spring	I	Sedimentation+Adsorption	450	5.25	1004181549	9	56413.3	0.53	972178	7.7	187.3	14.75	99.45	7.86	6.67	334.95	7.003718487
225-siwawi02-RL-17-F-C	27/04/2019	Spring	ESA	Sedimentation+Adsorption	427	5.03	6578963563	9.82	61073.31	0.49	972178	7.7	1947	9.2	113.46	8.7	6.05	288.7	6.962636788
227-siwawi02-RL-19-F-C-2	27/04/2019	Spring	ESA	Sedimentation+Adsorption	292	3.56	8675889377	9.94	74887.82	0.49	120314	7.6	15.1	8.38	45.14	5.02	3.08	169.36	3.386088266
228-siwawi02-RL-20-H-A-1zu10	27/04/2019	Spring	I	Filtration systems	267	4.73	6480772284	9.81	16849.9	0.43	333639	7.8	237	17.86	139.22	8.65	9.72	442.71	9.549727389
229-siwawi02-RL-21-H-C	27/04/2019	Spring	EF	Filtration systems	455	5.39	1721657349	9.24	29294.63	0.48	333639	7.8	309	6.37	65.92	4.14	2.72	111.14	3.758273078
230-siwawi02-RL-22-F-A	02/05/2019	Spring	I	Sedimentation+Adsorption	547	5.42	3100451666	9.49	234072.07	0.57	64.9	7.7	140	144.24	374.49	39.76	30	955.96	31.67723922
232-siwawi02-RL-24-F-C	02/05/2019	Spring	ESA	Sedimentation+Adsorption	436	5.17	5400424808	9.73	81662.69	0.5	64.9	7.8	1351	28.75	127.13	11.5	11.92	424.16	10.12879975
233-siwawi02-RL-25-H-A	02/05/2019	Spring	I	Filtration systems	237	4.56	4455593545	9.65	2707.84	0.36	246666	8	117.3	28	146.74	10.81	12.31	423.99	10.85569745
234-siwawi02-RL-26-H-C	02/05/2019	Spring	EF	Filtration systems	353	5.01	3058618850	9.49	5908.82	0.4	246666	7.7	169.8	6.8	37.27	2.51	2.33	76.7	2.496084656
235-siwawi02-RL-27-F-A	03/05/2019	Spring	I	Sedimentation+Adsorption	109	4.13	796827657.3	8.9	5721.82	0.4	329417	8	112	33.53	144.33	10.78	13.14	421.21	11.21994183
238-siwawi02-RL-29-F-C-1zu10	03/05/2019	Spring	ESA	Sedimentation+Adsorption	290	4.85	2338651983	9.37	7788.3	0.42	329417	7.9	396	16.21	95.98	5.94	7.59	247.96	6.769591846
239-siwawi02-RL-30-F-A	12/05/2019	Spring	I	Sedimentation+Adsorption	315	4.89	1265466891	9.1	5534.4	0.41	214403	7.5	57.5	1	50.13	3.23	1.84	78.61	2.57647591
241-siwawi02-RL-32-F-C	12/05/2019	Spring	ESA	Sedimentation+Adsorption	380	4.98	601498608.9	8.78	5033.57	0.42	214403	7.5	144	1	24.32	2.18	1.38	65.7	1.470849984
242-siwawi02-RL-33-H-A	12/05/2019	Spring	I	Filtration systems	359	4.86	451152985.1	8.65	1793.36	0.38	180389	7.5	85.8	1	32.94	1.83	0.92	75.83	1.737209244
243-siwawi02-RL-34-H-C	12/05/2019	Spring	EF	Filtration systems	332	4.89	407389.96	5.61	10.26	0.18	180389	7.6	109.7	1	18.99	1.58	0.27	23.1	0.92929972
245-siwawi02-RL-35-F-A	27/05/2019	Spring	I	Sedimentation+Adsorption	306	4.37	2031443273	9.31	4516.07	0.39	133804	7.7	123.1	2.97	44	4.01	1.95	116.43	2.632006941
247-siwawi02-RL-37-F-C	27/05/2019	Spring	ESA	Sedimentation+Adsorption	265	4.43	1593446362	9.2	43705.82	0.5	133804	7.6	238	1	25.51	4.13	1.07	90.5	1.601638344
248-siwawi02-RL-38-H-A	27/05/2019	Spring	I	Filtration systems	454	5.26	1244560897	9.1	8764.9	0.43	131663	7.5	119.6	1	30.76	2.56	1.42	98.14	1.835025646
249-siwawi02-RL-39-H-C-4Mikroliter	27/05/2019	Spring	EF	Filtration systems	638	5.94	11875223.2	7.07	129.23	0.3	131663	7.7	169.2	1	17.58	2.12	0.33	30.1	0.925839402
250-siwawi02-RL-40-F-A	10/06/2019	Summer	I	Sedimentation+Adsorption	515	5.35	607498190.5	8.78	39478.34	0.52	9.43	8.1	79.2	43.8	93.99	8.42	15.21	300.13	9.833586461
251-siwawi02-RL-41-F-C	10/06/2019	Summer	ESA	Sedimentation+Adsorption	681	5.85	917824357.9	8.96	9691.74	0.44	9.43	8.1	139.4	28.68	71.7	5.98	9.17	205.37	6.726371522
252-siwawi02-RL-42-H-A	10/06/2019	Summer	I	Filtration systems	408	5.31	261637122.2	8.42	943.59	0.35	9233333	8.1	66	23.61	77.66	5.93	10.15	208.05	6.819715064
253-siwawi02-RL-43-H-C	10/06/2019	Summer	EF	Filtration systems	482	5.23	315581228.1	8.5	1271.31	0.37	9233333	7.9	94.7	10.04	24.62	1.78	1.14	35.22	1.86069723
254-siwawi02-RL-44-F-A	16/06/2019	Summer	I	Sedimentation+Adsorption	396	5.25	1441609872	9.16	27766.37	0.49	126076	7.4	113.5	5.41	50.62	4.64	4.5	147.26	3.566488204
258-siwawi02-RL-47-H-A	16/06/2019	Summer	I	Filtration systems	296	4.96	2197439284	9.34	2732.46	0.37	126105	7.2	137.1	1	56.19	4.08	2.44	142.8	3.139172736
259-siwawi02-RL-48-H-C	16/06/2019	Summer	EF	Filtration systems	441	5.48	373948397.6	8.57	915.39	0.35	126105	7.6	185.9	1	42.9	3.22	0.56	36.1	1.953379085
260-siwawi02-RL-49-F-A	21/06/2019	Summer	I	Sedimentation+Adsorption	379	5.05	478985930.7	8.68	1980.65	0.38	272063	7.5	63.9	7.57	32.17	2.74	3.31	90.63	2.56882798
261-siwawi02-RL-50-F-C	21/06/2019	Summer	ESA	Sedimentation+Adsorption	260	4.62	315347671.5	8.5	3552.66	0.42	272063	7.6	91.6	9	27.53	2.65	2.59	77.73	2.315522347
265-siwawi02-RL-54-F-A	07/08/2019	Summer	I	Sedimentation+Adsorption	288	4.9	1812632813	9.26	3398.17	0.38	6116666	8.1	74.1	18.1	95.7	6.3	7.1	259.5	6.83748366
266-siwawi02-RL-55-F-C-1zu10	07/08/2019	Summer	ESA	Sedimentation+Adsorption	267	4.39	1531622946	9.19	45728.75	0.51	6116666	7.3	179.3	1	50.7	4.9	2.8	119.9	2.942934641
267-siwawi02-RL-56-H-A	07/08/2019	Summer	I	Filtration systems	358	4.92	943744461.7	8.97	2094.23	0.37	583333	7.9	85.9	1.9	53.8	3.5	3.5	149.8	3.287023965
268-siwawi02-RL-57-H-C	07/08/2019	Summer	EF	Filtration systems	625	5.78	98552763.2	7.99	1097.37	0.38	583333	7.9	166.9	1.5	44.1	3	1.2	54.4	2.188616246
269-siwawi02-RL-58-F-A-1zu10	23/09/2019	Autumn	I	Sedimentation+Adsorption	261	4.63	1547543153	9.19	2890.12	0.38	356099	7.7	74.8	28.03	102.41	16.02	7.51	209.32	7.848900778
270-siwawi02-RL-59-F-C-1zu10	23/09/2019	Autumn	ESA	Sedimentation+Adsorption	285	4.88	1419472973	9.15	58205.68	0.52	356099	7.6	173.1	8.1	60.85	7.46	4.7	147.21	4.217350482
271-siwawi02-RL-60-H-A-1zu10	23/09/2019	Autumn	I	Filtration systems	129	4.13	2670051158	9.43	5952.15	0.4	1.36	7.7	103.2	19.32	119.28	8.6	9.04	289.79	8.272595985
272-siwawi02-RL-61-H-C	23/09/2019	Autumn	EF	Filtration systems	368	4.86	374343831.5	8.57	1444.12	0.37	1.36	7.7	136	6.07	46	3.48	2.19	56.98	2.715124432
273-siwawi02-RL-62-H-A	06/10/2019	Autumn	I	Filtration systems	326	4.98	274153720.5	8.44	1806.32	0.39	30.9	7.4	58.6	1	17.48	2.52	1.5	54.26	1.209097603
275-siwawi02-RL-64-F-A	07/10/2019	Autumn	I	Sedimentation+Adsorption	445	5.26	3359827386	9.53	1561.26	0.34	36.4	7.3	44.2	1.25	20.32	2.25	1.83	63.02	1.405474385
276-siwawi02-RL-65-F-C	07/10/2019	Autumn	ESA	Sedimentation+Adsorption	455	5.2	185057103.4	8.27	10596.7	0.49	36.4	7.2	66.8	1	15.2	3.01	1.2	47.33	1.065553159
277-siwawi02-RL-66-F-A	28/10/2019	Autumn	I	Sedimentation+Adsorption	434	4.99	233356548.9	8.37	760.14	0.34	499835	7.5	73.2	5.28	52.16	6.58	4.04	121.52	3.508840087
278-siwawi02-RL-67-F-C-1zu10	28/10/2019	Autumn	ESA	Sedimentation+Adsorption	253	3.76	3212527790	9.51	369562.61	0.59	499835	7	184.4	1	20.89	6.55	1.14	91.2	1.51367009
